# Transcription of damage-induced RNA in *Arabidopsis* was frequently initiated from DSB loci within the genic regions

**DOI:** 10.1101/2024.03.15.585142

**Authors:** Kohei Kawaguchi, Soichirou Satoh, Junichi Obokata

## Abstract

DNA double-strand breaks (DSBs) are the most severe DNA lesions and need to be removed immediately to prevent loss of genomic information. Recently, it has been revealed that DSBs induce *de novo* transcription from the cleavage sites in various species, resulting in RNAs being referred to as damage-induced RNAs (diRNAs). While diRNA synthesis is an early event in the DNA damage response and plays an essential role in DSB repair activation, the location where diRNAs are newly generated in plant remains unclear, as does their transcriptional mechanism. Here, we performed RNA sequencing of diRNAs that emerged around all DSB loci in *Arabidopsis thaliana* under the expression of the exogenous restriction enzyme *Sbf* I and observed 88 diRNAs in 360 DSB loci. Most of the detected diRNAs originated within the active genes and were transcribed from DSBs in a bidirectional manner. Furthermore, we found that diRNA elongation tends to terminate at the boundary of an endogenous gene located near DSB loci. Our results provide reliable evidence for understanding the importance of *de novo* transcription at DSBs and show that diRNA is a crucial factor for successful DSB repair.
