## Supplementary Table S1-6 for "Transcription of damage-induced RNA in *Arabidopsis* was frequently initiated from DSB loci within the genic regions"

### Sheet: Table S1
Table S1. Determination of diRNAs at 360 DSB loci by RNA-seq analysis
diRNA (n=88)
Sbf I RS	DSBs (%)	Category	Gene annotations (by Thalemine v5.1.0-20230710)
Chr1:1087106−1087113	10.35	Gene	AT1G04160 (XIB) : Myosin XI B
Chr1:2101164−2101171	20.99	Gene	AT1G06840 (HAK1) : Leucine-rich repeat protein kinase family protein
Chr1:2509973−2509980	4.76	Gene	AT1G08060 (MOM) : ATP-dependent helicase family protein
Chr1:4740978−4740985	19.81	Gene	AT1G13830 : Carbohydrate-binding X8 domain superfamily protein
Chr1:5120326−5120333	18.84	Gene	AT1G14850 (NUP155) : Nucleoporin 155
Chr1:5416044−5416051	6.74	Gene	AT1G15750 (TPL) : Transducin family protein / WD-40 repeat family protein
Chr1:5567667−5567674	18.85	Gene	AT1G16270 (B4) : Protein kinase superfamily protein with octicosapeptide/Phox/Bem1p domain
Chr1:8157948−8157955	10.15	Gene	AT1G23030 (PUB11) : ARM repeat superfamily protein
Chr1:18144122−18144129	8.1	Gene	AT1G49040 (SCD1) : Stomatal cytokinesis defective / SCD1 protein (SCD1)
Chr1:21177845−21177852	16.81	Gene	AT1G56520 : Disease resistance protein (TIR-NBS-LRR class) family
Chr1:21182436−21182443	35.63	Gene	AT1G56540 : Disease resistance protein (TIR-NBS-LRR class) family
Chr1:21516563−21516570	3.7	Gene	AT1G58110 : Basic-leucine zipper (bZIP) transcription factor family protein
Chr1:22358936−22358943	13.5	Gene	AT1G60730 : NAD(P)-linked oxidoreductase superfamily protein
Chr1:23182734−23182741	4.79	Gene	AT1G62610 : NAD(P)-binding Rossmann-fold superfamily protein , AT1G62620 : Flavin-binding monooxygenase family protein
Chr1:23937526−23937533	13.13	Gene	AT1G64440 (RHD1) : NAD(P)-binding Rossmann-fold superfamily protein
Chr1:24037005−24037012	11.46	Gene	AT1G64680 : NULL
Chr1:27520670−27520677	3.71	Gene	AT1G73180 : Eukaryotic translation initiation factor eIF2A family protein
Chr1:28088839−28088846	15.84	Gene	AT1G74750 : Pentatricopeptide repeat (PPR) superfamily protein
Chr1:28200385−28200392	23.04	Gene	AT1G75130 (CYP721A1) : Cytochrome P450, family 721, subfamily A, polypeptide 1
Chr1:29109675−29109682	0.68	Gene	AT1G77460 (CSI3) : Armadillo/beta-catenin-like repeat ; C2 calcium/lipid-binding domain (CaLB) protein
Chr2:156792−156799	8.73	Gene	AT2G01320 (ABCG7) : ABC-2 type transporter family protein
Chr2:3457271−3457278	1.05	Gene	AT2G07820 : NULL
Chr2:5548337−5548344	12.52	Gene	AT2G13370 (CHR5) : Chromatin remodeling 5
Chr2:8476591−8476598	20.56	Gene	AT2G19590 (ACO1) : ACC oxidase 1
Chr2:8486964−8486971	2.72	Gene	AT2G19620 (NDL3) : N-MYC downregulated-like 3
Chr2:8912912−8912919	20.89	Gene	AT2G20670 : Protein of unknown function (DUF506)
Chr2:11415476−11415483	7.61	Gene	AT2G26780 : ARM repeat superfamily protein
Chr2:13972945−13972952	13.74	Gene	AT2G32940 (AGO6) : Argonaute family protein
Chr2:14277906−14277913	3.94	Gene	AT2G33770 (PHO2) : Phosphate 2
Chr2:14312592−14312599	29.14	Gene	AT2G33835 (FES1) : Zinc finger C-x8-C-x5-C-x3-H type family protein
Chr2:15341442−15341449	21.72	Gene	AT2G36580 : Pyruvate kinase family protein
Chr2:16110621−16110628	4.84	Gene	AT2G38470 (WRKY33) : WRKY DNA-binding protein 33
Chr2:19500169−19500176	18.66	Gene	AT2G47510 (FUM1) : Fumarase 1, encoding a mitochondrial-localized protein
Chr2:19624473−19624480	35.7	Gene	AT2G47950 : NULL
Chr3:966201−966208	7.13	Gene	AT3G03790 : Ankyrin repeat family protein / regulator of chromosome condensation (RCC1) family protein
Chr3:1003545−1003552	8.3	Gene	AT3G03900 (APK3) : Adenosine-5'-phosphosulfate (APS) kinase 3
Chr3:2070485−2070492	7.74	Gene	AT3G06630 : Protein kinase family protein
Chr3:2121531−2121538	9.55	Gene	AT3G06720 (IMPA-1) : Importin alpha isoform 1
Chr3:2174564−2174571	9.54	Gene	AT3G06880 : Transducin/WD40 repeat-like superfamily protein
Chr3:2902832−2902839	6.29	Gene	AT3G09430 : NULL
Chr3:6106465−6106472	2.77	Gene	AT3G17840 (RLK902) : Receptor-like kinase 902
Chr3:8643206−8643213	20.34	Gene	AT3G23920 (BAM1) : Beta-amylase 1
Chr3:10057968−10057975	8.24	Gene	AT3G27240 (Cyc1-1) : Cytochrome C1 family
Chr3:19288651−19288658	3.07	Gene	AT3G51990 : Protein kinase superfamily protein
Chr3:19651085−19651092	6.01	Gene	AT3G52990 : Pyruvate kinase family protein
Chr3:20325956−20325963	17.9	Gene	AT3G54860 (VPS33) : Sec1/munc18-like (SM) proteins superfamily
Chr3:20900681−20900688	22.01	Gene	AT3G56370 (IRK) : Leucine-rich repeat protein kinase family protein
Chr3:21489513−21489520	15.16	Gene	AT3G58040 (SINAT2) : Seven in absentia of Arabidopsis 2
Chr4:2817418−2817425	16.33	Gene	AT4G05530 (IBR1) : Indole-3-butyric acid response 1
Chr4:6848711−6848718	40.98	Gene	AT4G11240 (TOPP7) : Calcineurin-like metallo-phosphoesterase superfamily protein
Chr4:9595875−9595882	13.7	Gene	AT4G17070 : Peptidyl-prolyl cis-trans isomerases
Chr4:9773793−9773800	9.27	Gene	AT4G17530 (RAB1C) : RAB GTPase homolog 1C
Chr4:11163128−11163135	32.39	Gene	AT4G20850 (TPP2) : Tripeptidyl peptidase ii
Chr4:11457290−11457297	21.11	Gene	AT4G21534 (SPHK2) : Diacylglycerol kinase family protein
Chr4:15677023−15677030	3.42	Gene	AT4G32480 : Protein of unknown function (DUF506)
Chr4:15709918−15709925	36.81	Gene	AT4G32551 (LUG) : LisH dimerisation motif;WD40/YVTN repeat-like-containing domain
Chr4:15929763−15929770	10.15	Gene	AT4G33010 (GLDP1) : Glycine decarboxylase P-protein 1
Chr4:15929815−15929822	11.7	Gene	AT4G33010 (GLDP1) : Glycine decarboxylase P-protein 1
Chr4:15951806−15951813	19.04	Gene	AT4G33060 (CYP57) : Cyclophilin-like peptidyl-prolyl cis-trans isomerase family protein
Chr4:16088212−16088219	17.93	Gene	AT4G33430 (BAK1) : BRI1-associated receptor kinase
Chr4:16141149−16141156	5.4	Gene	AT4G33580 (BCA5) : Beta carbonic anhydrase 5
Chr4:18028035−18028042	9.91	Gene	AT4G38550 : Arabidopsis phospholipase-like protein (PEARLI 4) family , AT4G38552 : NULL
Chr4:18090603−18090610	23.27	Gene	AT4G38760 : Protein of unknown function (DUF3414)
Chr4:18162994−18163001	3.18	Gene	AT4G38960 (BBX19) : B-box type zinc finger family protein
Chr4:18501199−18501206	2.07	Gene	AT4G39860 : NULL
Chr5:1039092−1039099	26.02	Gene	AT5G03880 : Thioredoxin family protein
Chr5:1368774−1368781	8.42	Gene	AT5G04740 (ACR12) : CT domain-containing protein
Chr5:2668826−2668833	1.97	Gene	AT5G08300 : Succinyl-CoA ligase, alpha subunit
Chr5:2811603−2811610	14.64	Gene	AT5G08650 (cpLEPA) : Small GTP-binding protein
Chr5:3649502−3649509	11.69	Gene	AT5G11430 : SPOC domain / Transcription elongation factor S-II protein
Chr5:3917180−3917187	7.94	Gene	AT5G12120 : Ubiquitin-associated/translation elongation factor EF1B protein
Chr5:4336973−4336980	17.48	Gene	AT5G13490 (AAC2) : ADP/ATP carrier 2
Chr5:5688433−5688440	14.38	Gene	AT5G17290 (APG5) : Autophagy protein Apg5 family
Chr5:7593513−7593520	6.43	Gene	AT5G22780 : Adaptor protein complex AP-2, alpha subunit
Chr5:15554700−15554707	1.85	Gene	AT5G38840 : SMAD/FHA domain-containing protein
Chr5:16449634−16449641	13.36	Gene	AT5G41100 : NULL
Chr5:16694784−16694791	15.09	Gene	AT5G41750 : Disease resistance protein (TIR-NBS-LRR class) family
Chr5:18735100−18735107	15.56	Gene	AT5G46210 (CUL4) : Arabidopsis CULLIN4 (CUL4) forms an E3 ubiquitin ligase
Chr5:19553079−19553086	11.74	Gene	AT5G48230 (ACAT2) : Acetoacetyl-CoA thiolase 2
Chr5:21766213−21766220	19.71	Gene	AT5G53580 (PLR1) : NAD(P)-linked oxidoreductase superfamily protein
Chr5:23194969−23194976	28.55	Gene	AT5G57240 (ORP4C) : OSBP(oxysterol binding protein)-related protein 4C
Chr5:25638977−25638984	10.9	Gene	AT5G64070 (PI-4KBETA1) : Phosphatidylinositol 4-OH kinase beta1
Chr5:26432560−26432567	10.6	Gene	AT5G66120 : 3-dehydroquinate synthase, putative
Chr5:26456699−26456706	10.08	Gene	AT5G66210 (CPK28) : Calcium-dependent protein kinase 28
Chr5:26784401−26784408	21.83	Gene	AT5G67100 (ICU2) : DNA-directed DNA polymerases
Chr3:11269318−11269325	13.08	Intergenic	−
Chr4:11554632−11554639	25.56	Intergenic	−
Chr5:20389450−20389457	12.69	Intergenic	−
Heat stress (n=43)
Sbf I RS	DSBs (%)	Category	Gene annotations (by Thalemine v5.1.0-20230710)
Chr1:651318−651325	2.42	Gene	AT1G02890 : AAA-type ATPase family protein
Chr1:2578112−2578119	13.97	Gene	AT1G08210 : Eukaryotic aspartyl protease family protein
Chr1:3097808−3097815	2.47	Gene	AT1G09570 (PHYA) : Phytochrome A
Chr1:8530469−8530476	13.8	Gene	AT1G24120 (ARL1) : ARG1-like 1
Chr1:13193774−13193781	9.8	Gene	AT1G35660 : NULL
Chr1:18660299−18660306	9.62	Gene	AT1G50370 (FYPP1) : Calcineurin-like metallo-phosphoesterase superfamily protein
Chr1:18733701−18733708	1.2	Gene	AT1G50590 : RmlC-like cupins superfamily protein
Chr1:23646136−23646143	29.42	Gene	AT1G63740 : Disease resistance protein (TIR-NBS-LRR class) family
Chr1:26072547−26072554	3.89	Gene	AT1G69360 : Plant protein of unknown function (DUF863)
Chr1:29905321−29905328	11.85	Gene	AT1G79500 (AtkdsA1) : Aldolase-type TIM barrel family protein
Chr2:12911352−12911359	13.42	Gene	AT2G30280 (RDM4) : RNA-directed DNA methylation 4
Chr2:13443447−13443454	23.71	Gene	AT2G31580 (ICA1) : tRNAHis guanylyltransferase
Chr2:18985548−18985555	5.02	Gene	AT2G46230 : PIN domain-like family protein
Chr2:19611337−19611344	7.43	Gene	AT2G47900 (TLP3) : Tubby like protein 3
Chr3:1323309−1323316	12.28	Gene	AT3G04820 (TRUD1) : Pseudouridine synthase family protein
Chr3:2413290−2413297	6.97	Gene	AT3G07560 (PEX13) : Peroxin 13
Chr3:2474737−2474744	6.14	Gene	AT3G07750 (RRP42) : 3'-5'-exoribonuclease family protein
Chr3:2483594−2483601	24.36	Gene	AT3G07770 (Hsp89.1) : HEAT SHOCK PROTEIN 89.1
Chr3:2715516−2715523	3.09	Gene	AT3G08930 : LMBR1-like membrane protein
Chr3:3147125−3147132	33.44	Gene	AT3G10180 : P-loop containing nucleoside triphosphate hydrolases superfamily protein
Chr3:4230109−4230116	16.24	Gene	AT3G13160 (RPPR3b) : Tetratricopeptide repeat (TPR)-like superfamily protein
Chr3:5146242−5146249	15.27	Gene	AT3G15290 : 3-hydroxyacyl-CoA dehydrogenase family protein
Chr3:6974818−6974825	19.85	Gene	AT3G20010 (CHR27) : SNF2 domain-containing protein / helicase domain-containing protein / zinc finger protein-related
Chr3:8670700−8670707	3.04	Gene	AT3G23990 (HSP60) : Heat shock protein 60
Chr3:14754131−14754138	3.12	Gene	AT3G42660 (EOL1) : Transducin family protein / WD-40 repeat family protein
Chr3:19341232−19341239	11.22	Gene	AT3G52140 (NOXY38) : Tetratricopeptide repeat (TPR)-containing protein
Chr3:20715865−20715872	8.64	Gene	AT3G55830 (EPC1) : Nucleotide-diphospho-sugar transferases superfamily protein
Chr4:894190−894197	11.02	Gene	AT4G02030 (VPS51) : Vps51/Vps67 family (components of vesicular transport) protein
Chr4:1320125−1320132	6.65	Gene	AT4G02980 (ABP1) : Endoplasmic reticulum auxin binding protein 1
Chr4:5818727−5818734	13.3	Gene	AT4G09140 (MLH1) : MUTL-homologue 1
Chr4:6285144−6285151	20.15	Gene	AT4G10050 (PMES) : Esterase/lipase/thioesterase family protein
Chr4:9576925−9576932	25.87	Gene	AT4G17010 : NULL
Chr4:10679845−10679852	5.3	Gene	AT4G19610 : Nucleotide binding;nucleic acid binding;RNA binding
Chr4:11920198−11920205	22.72	Gene	AT4G22670 (HIP1) : HSP70-interacting protein 1
Chr4:14996930−14996937	26.02	Gene	AT4G30790 (ATG11) : NULL
Chr4:15134420−15134427	22.64	Gene	AT4G31120 (SKB1) : SHK1 binding protein 1
Chr4:15136314−15136321	10.17	Gene	AT4G31120 (SKB1) : SHK1 binding protein 1
Chr4:16117832−16117839	15.55	Gene	AT4G33510 (DHS) : 3-deoxy-d-arabino-heptulosonate 7-phosphate synthase
Chr5:863771−863778	0.77	Gene	AT5G03455 (CDC25) : Rhodanese/Cell cycle control phosphatase superfamily protein
Chr5:8302824−8302831	25.84	Gene	AT5G24350 (MIP2) : NULL
Chr5:9684352−9684359	3.7	Gene	AT5G27420 (CNI1) : Carbon/nitrogen insensitive 1
Chr5:16784252−16784259	25.08	Gene	AT5G41940 : Ypt/Rab-GAP domain of gyp1p superfamily protein
Chr3:22514767−22514774	27.04	TE	AT3G60930 : Transposable element gene
Unchanged (n=229)
Sbf I RS	DSBs (%)	Category	Gene annotations (by Thalemine v5.1.0-20230710)
Chr1:73550−73557	4.81	Gene	AT1G01160 (GIF2) : GRF1-interacting factor 2
Chr1:170258−170265	15.41	Gene	AT1G01460 (PIPK11) : Phosphatidylinositol-4-phosphate 5-kinase, core
Chr1:1066867−1066874	17.01	Gene	AT1G04120 (ABCC5) : Multidrug resistance-associated protein 5
Chr1:2198498−2198505	14.65	Gene	AT1G07160 : Protein phosphatase 2C family protein
Chr1:2654026−2654033	13.97	Gene	AT1G08420 (BSL2) : BRI1 suppressor 1 (BSU1)-like 2
Chr1:2929698−2929705	2.47	Gene	AT1G09080 (BIP3) : Heat shock protein 70 (Hsp 70) family protein
Chr1:3289125−3289132	17.21	Gene	AT1G10070 (BCAT-2) : Branched-chain amino acid transaminase 2
Chr1:3464029−3464036	10.13	Gene	AT1G10510 (emb2004) : RNI-like superfamily protein
Chr1:4451476−4451483	16.04	Gene	AT1G13050 : NULL
Chr1:4865143−4865150	20.86	Gene	AT1G14240 (APY3) : GDA1/CD39 nucleoside phosphatase family protein
Chr1:5188915−5188922	2.7	Gene	AT1G15080 (LPP2) : Lipid phosphate phosphatase 2
Chr1:5673255−5673262	12.03	Gene	AT1G16570 (TUN) : UDP-Glycosyltransferase superfamily protein
Chr1:6287062−6287069	2.23	Gene	AT1G18270 : Ketose-bisphosphate aldolase class-II family protein
Chr1:6412264−6412271	1.17	Gene	AT1G18620 (TRM3) : NULL
Chr1:6468313−6468320	1.83	Gene	AT1G18750 (AGL65) : AGAMOUS-like 65
Chr1:6915378−6915385	8.39	Gene	AT1G19920 (APS2) : Pseudouridine synthase/archaeosine transglycosylase-like family protein
Chr1:7022114−7022121	31.12	Gene	AT1G20270 : 2-oxoglutarate (2OG) and Fe(II)-dependent oxygenase superfamily protein
Chr1:7425150−7425157	26.8	Gene	AT1G21210 (WAK4) : Wall associated kinase 4
Chr1:8090986−8090993	26.52	Gene	AT1G22870 (SCYL2A) : Protein kinase family protein with ARM repeat domain
Chr1:8627564−8627571	5.96	Gene	AT1G24320 : Six-hairpin glycosidases superfamily protein
Chr1:9110929−9110936	14.91	Gene	AT1G26330 : DNA binding
Chr1:9858971−9858978	14.89	Gene	AT1G28210 (ATJ1) : DNAJ heat shock family protein
Chr1:10599184−10599191	16.2	Gene	AT1G30140 : NULL
Chr1:11166823−11166830	0.94	Gene	AT1G31250 : Proline-rich family protein
Chr1:11166895−11166902	6.06	Gene	AT1G31250 : Proline-rich family protein
Chr1:11403011−11403018	9.48	Gene	AT1G31810 (AFH14) : Formin Homology 14
Chr1:12212884−12212891	26	Gene	AT1G33700 : Beta-glucosidase, GBA2 type family protein
Chr1:12523527−12523534	8.76	Gene	AT1G34320 (PSI1) : Protein of unknown function (DUF668)
Chr1:13222805−13222812	20.74	Gene	AT1G35710 : Protein kinase family protein with leucine-rich repeat domain
Chr1:15605545−15605552	4.76	Gene	AT1G41830 (SKS6) : SKU5-similar 6
Chr1:17791081−17791088	8.31	Gene	AT1G48175 (emb2191) : Cytidine/deoxycytidylate deaminase family protein
Chr1:17993677−17993684	25.48	Gene	AT1G48650 : DEA(D/H)-box RNA helicase family protein
Chr1:18209830−18209837	23.9	Gene	AT1G49230 (AtATL78) : RING/U-box superfamily protein
Chr1:20288160−20288167	20.89	Gene	AT1G54350 (ABCD2) : ABC transporter family protein
Chr1:20379354−20379361	16.54	Gene	AT1G54560 (XIE) : Myosin family protein with Dil domain
Chr1:21169674−21169681	4.06	Gene	AT1G56510 (WRR4) : Disease resistance protein (TIR-NBS-LRR class)
Chr1:21213667−21213674	23.85	Gene	AT1G56610 : Protein with RNI-like/FBD-like domains
Chr1:22966645−22966652	7.99	Gene	AT1G62130 : AAA-type ATPase family protein
Chr1:22967008−22967015	16.31	Gene	AT1G62130 : AAA-type ATPase family protein
Chr1:22967817−22967824	6.06	Gene	AT1G62130 : AAA-type ATPase family protein
Chr1:23705093−23705100	15.7	Gene	AT1G63860 : Disease resistance protein (TIR-NBS-LRR class) family
Chr1:23709774−23709781	15.81	Gene	AT1G63870 : Disease resistance protein (TIR-NBS-LRR class) family
Chr1:24164605−24164612	0.27	Gene	AT1G65050 : TRAF-like superfamily protein
Chr1:25281890−25281897	28.47	Gene	AT1G67490 (GCS1) : Glucosidase 1
Chr1:25369721−25369728	22.36	Gene	AT1G67690 (PSPM3) : Zincin-like metalloproteases family protein
Chr1:26289480−26289487	13.55	Gene	AT1G69830 (AMY3) : Alpha-amylase-like 3
Chr1:26344615−26344622	17.97	Gene	AT1G69940 (PPME1) : Pectin lyase-like superfamily protein
Chr1:27201818−27201825	14.26	Gene	AT1G72270 (IDAP1) : NULL
Chr1:28180519−28180526	0.55	Gene	AT1G75050 : Pathogenesis-related thaumatin superfamily protein
Chr1:29697667−29697674	21.1	Gene	AT1G78960 (LUP2) : Lupeol synthase 2
Chr1:29930193−29930200	16.59	Gene	AT1G79560 (FTSH12) : Encoding FtsH protease that is is part of a membrane localized translocation motor complex
Chr2:142232−142239	5.62	Gene	AT2G01270 (QSOX2) : Quiescin-sulfhydryl oxidase 2
Chr2:432795−432802	1.26	Gene	AT2G01940 (SGR5) : C2H2-like zinc finger protein
Chr2:650550−650557	1.19	Gene	AT2G02450 (LOV1) : NAC domain containing protein 35
Chr2:1335069−1335076	7.16	Gene	AT2G04040 (DTX1) : MATE efflux family protein
Chr2:5698288−5698295	25.14	Gene	AT2G13680 (CALS5) : Callose synthase 5
Chr2:7310969−7310976	22.03	Gene	AT2G16870 : Disease resistance protein (TIR-NBS-LRR class) family
Chr2:7345984−7345991	16.57	Gene	AT2G16940 (CC1) : Splicing factor, CC1-like
Chr2:8587795−8587802	10.74	Gene	AT2G19890 : NULL
Chr2:8746595−8746602	7.17	Gene	AT2G20290 (XIG) : Myosin-like protein XIG
Chr2:8861738−8861745	26.31	Gene	AT2G20580 (PRN1A) : 26S proteasome regulatory subunit S2 1A
Chr2:9316811−9316818	11.86	Gene	AT2G21850 : Cysteine/Histidine-rich C1 domain family protein
Chr2:9603782−9603789	25.42	Gene	AT2G22610 (MDKIN2) : Di-glucose binding protein with Kinesin motor domain
Chr2:9833924−9833931	8.57	Gene	AT2G23093 : Major facilitator superfamily protein
Chr2:11741890−11741897	26.08	Gene	AT2G27460 (AtSEC23D) : sec23/sec24 transport family protein
Chr2:11919202−11919209	30.31	Gene	AT2G27980 : Acyl-CoA N-acyltransferase with RING/FYVE/PHD-type zinc finger domain
Chr2:12794902−12794909	11.78	Gene	AT2G29990 (NDA2) : Alternative NAD(P)H dehydrogenase 2
Chr2:13569213−13569220	8.75	Gene	AT2G31900 (XIF) : Myosin-like protein XIF
Chr2:13753817−13753824	24.38	Gene	AT2G32400 (GLR5) : Glutamate receptor 5
Chr2:14107528−14107535	5.75	Gene	AT2G33280 (CLO3) : Major facilitator superfamily protein
Chr2:15421212−15421219	2.62	Gene	AT2G36790 (UGT73C6) : UDP-glucosyl transferase 73C6 , AT2G36792 : Other RNA (Natural antisense transcript)
Chr2:15820287−15820294	7.73	Gene	AT2G37720 (TBL15) : TRICHOME BIREFRINGENCE-LIKE 15
Chr2:17036793−17036800	5.63	Gene	AT2G40820 : NULL
Chr2:17070334−17070341	7.76	Gene	AT2G40910 : F-box and associated interaction domains-containing protein
Chr2:19524884−19524891	6.76	Gene	AT2G47600 (MHX) : Magnesium/proton exchanger
Chr3:340314−340321	16.02	Gene	AT3G02010 : Pentatricopeptide repeat (PPR) superfamily protein
Chr3:2371320−2371327	28.24	Gene	AT3G07400 : Lipase class 3 family protein
Chr3:2896017−2896024	22.13	Gene	AT3G09405 (PAE4) : Pectinacetylesterase family protein
Chr3:3009708−3009715	0.33	Gene	AT3G09810 (IDH-VI) : Isocitrate dehydrogenase VI
Chr3:3183741−3183748	14.87	Gene	AT3G10290 : Nucleotide-sugar transporter family protein
Chr3:3888098−3888105	18.52	Gene	AT3G12200 (Nek7) : Encoding AtNek7, a member of the NIMA-related serine/threonine kinases 7 (Nek7)
Chr3:5398791−5398798	24.23	Gene	AT3G15950 (NAI2) : DNA topoisomerase-related
Chr3:7017629−7017636	5.39	Gene	AT3G20090 (CYP705A18) : Cytochrome P450, family 705, subfamily A, polypeptide 18
Chr3:7158544−7158551	13.21	Gene	AT3G20500 (PAP18) : Purple acid phosphatase 18
Chr3:7548777−7548784	19.37	Gene	AT3G21430 (ALY3) : mRNA export-associated protein
Chr3:7588728−7588735	7.94	Gene	AT3G21540 : Transducin family protein / WD-40 repeat family protein
Chr3:7954899−7954906	11.96	Gene	AT3G22430 : NULL
Chr3:8132571−8132578	4.07	Gene	AT3G22940 : F-box associated ubiquitination effector family protein
Chr3:8965359−8965366	13.73	Gene	AT3G24560 (RSY3) : Adenine nucleotide alpha hydrolases-like superfamily protein
Chr3:8999221−8999228	34.61	Gene	AT3G24650 (ABI3) : AP2/B3-like transcriptional factor family protein
Chr3:9818888−9818895	30.11	Gene	AT3G26720 : Glycosyl hydrolase family 38 protein
Chr3:10249011−10249018	16.84	Gene	AT3G27670 (RST1) : ARM repeat superfamily protein
Chr3:16763550−16763557	31.96	Gene	AT3G45660 : Major facilitator superfamily protein
Chr3:17293707−17293714	2.47	Gene	AT3G46960 (SKI2) : RNA helicase, ATP-dependent, SK12/DOB1 protein
Chr3:17671864−17671871	3.12	Gene	AT3G47890 : Ubiquitin carboxyl-terminal hydrolase-related protein
Chr3:18489854−18489861	7.69	Gene	AT3G49850 (TRB3) : Telomere repeat binding factor 3
Chr3:19122384−19122391	21.57	Gene	AT3G51560 : Disease resistance protein (TIR-NBS-LRR class) family
Chr3:22451669−22451676	18.55	Gene	AT3G60740 (TTN1) : ARM repeat superfamily protein
Chr3:22753646−22753653	5.57	Gene	AT3G61480 : Quinoprotein amine dehydrogenase, beta chain-like; RIC1-like guanyl-nucleotide exchange factor
Chr3:22940769−22940776	10.5	Gene	AT3G61950 (MYC67) : Basic helix-loop-helix (bHLH) DNA-binding superfamily protein
Chr3:23176589−23176596	26.04	Gene	AT3G62670 (RR20) : Response regulator 20
Chr4:431038−431045	10.2	Gene	AT4G00990 (JMJ27) : Transcription factor jumonji (jmjC) domain-containing protein
Chr4:1172759−1172766	12.56	Gene	AT4G02660 (BCHA2) : Beige/BEACH domain ;WD domain, G-beta repeat protein
Chr4:1177159−1177166	11.36	Gene	AT4G02670 (IDD12) : Indeterminate(ID)-domain 12
Chr4:1575032−1575039	2.94	Gene	AT4G03550 (GSL05) : Glucan synthase-like 5
Chr4:7742130−7742137	8.51	Gene	AT4G13290 (CYP71A19) : Cytochrome P450, family 71, subfamily A, polypeptide 19
Chr4:7751835−7751842	15.49	Gene	AT4G13310 (CYP71A20) : Cytochrome P450, family 71, subfamily A, polypeptide 20
Chr4:8183217−8183224	17.81	Gene	AT4G14180 (PRD1) : Putative recombination initiation defect 1
Chr4:8282635−8282642	10.15	Gene	AT4G14370 : Disease resistance protein (TIR-NBS-LRR class) family
Chr4:8951251−8951258	7.9	Gene	AT4G15720 (REME2) : Tetratricopeptide repeat (TPR)-like superfamily protein
Chr4:9564684−9564691	17.8	Gene	AT4G16990 (RLM3) : Disease resistance protein (TIR-NBS class), putative
Chr4:11460708−11460715	17.34	Gene	AT4G21540 (SPHK1) : Sphingosine kinase 1
Chr4:12142892−12142899	9.19	Gene	AT4G23190 (CRK11) : Cysteine-rich RLK (RECEPTOR-like protein kinase) 11
Chr4:12805897−12805904	15.23	Gene	AT4G24860 : P-loop containing nucleoside triphosphate hydrolases superfamily protein
Chr4:13260599−13260606	21.33	Gene	AT4G26180 (CoAc2) : Mitochondrial substrate carrier family protein
Chr4:13357741−13357748	19.15	Gene	AT4G26440 (WRKY34) : WRKY DNA-binding protein 34
Chr4:13414084−13414091	15.73	Gene	AT4G26582 : NULL, AT4G26590 (OPT5) : Oligopeptide transporter 5
Chr4:13733257−13733264	14.89	Gene	AT4G27460 (CBSX5) : Cystathionine beta-synthase (CBS) family protein
Chr4:14414673−14414680	2.96	Gene	AT4G29230 (NAC075) : NAC domain containing protein 75
Chr4:14669889−14669896	8.18	Gene	AT4G29990 : Leucine-rich repeat transmembrane protein kinase protein
Chr4:15174357−15174364	23.43	Gene	AT4G31230 : Protein kinase protein with adenine nucleotide alpha hydrolases-like domain
Chr4:15902032−15902039	8.87	Gene	AT4G32940 (GAMMA-VPE) : Gamma vacuolar processing enzyme
Chr4:15979231−15979238	8.83	Gene	AT4G33130 : NULL
Chr4:16188388−16188395	31.61	Gene	AT4G33740 : NULL
Chr4:16617283−16617290	7.11	Gene	AT4G34880 : Amidase family protein
Chr4:16747691−16747698	0.3	Gene	AT4G35190 (LOG5) : Putative lysine decarboxylase family protein
Chr4:17038391−17038398	15.32	Gene	AT4G36000 : Pathogenesis-related thaumatin superfamily protein
Chr4:18102590−18102597	34.89	Gene	AT4G38780 : Pre-mRNA-processing-splicing factor
Chr4:18106260−18106267	24.02	Gene	AT4G38780 : Pre-mRNA-processing-splicing factor
Chr4:18427424−18427431	9.88	Gene	AT4G39710 (PnsL4) : FK506-binding protein 16-2
Chr5:293192−293199	3.86	Gene	AT5G01760 (TOL7) : ENTH/VHS/GAT family protein
Chr5:1157829−1157836	22.59	Gene	AT5G04220 (SYTC) : Calcium-dependent lipid-binding (CaLB domain) family protein
Chr5:2415961−2415968	18.48	Gene	AT5G07640 : RING/U-box superfamily protein
Chr5:2901019−2901026	5.13	Gene	AT5G09350 (PI-4KBETA2) : Phosphatidylinositol 4-OH kinase beta2
Chr5:3256212−3256219	11.32	Gene	AT5G10350 (RRM) : RNA-binding (RRM/RBD/RNP motifs) family protein
Chr5:3450714−3450721	11.85	Gene	AT5G10940 (ASG2) : Transducin family protein / WD-40 repeat family protein
Chr5:4470401−4470408	9.13	Gene	AT5G13840 (FZR3) : FIZZY-related 3
Chr5:4840642−4840649	7.91	Gene	AT5G14950 (GMII) : Golgi alpha-mannosidase II
Chr5:4846091−4846098	26.06	Gene	AT5G14960 (DEL2) : DP-E2F-like 2
Chr5:4882888−4882895	39.54	Gene	AT5G15070 (AtVIP2) : Phosphoglycerate mutase-like family protein
Chr5:5472725−5472732	12.76	Gene	AT5G16680 (PHD2) : RING/FYVE/PHD zinc finger superfamily protein
Chr5:5756626−5756633	5.19	Gene	AT5G17450 (HIPP21) : Heavy metal transport/detoxification superfamily protein
Chr5:6082284−6082291	6.37	Gene	AT5G18360 (BAR1) : Disease resistance protein (TIR-NBS-LRR class) family
Chr5:6867934−6867941	14.02	Gene	AT5G20320 (DCL4) : Dicer-like 4
Chr5:7630410−7630417	12.94	Gene	AT5G22830 (MGT10) : Magnesium (Mg) transporter 10
Chr5:9037866−9037873	32.94	Gene	AT5G25900 (GA3) : GA requiring 3, gibberellin biosynthetic pathway
Chr5:9456210−9456217	35.59	Gene	AT5G26860 (LON1) : lon protease 1
Chr5:10011628−10011635	19.48	Gene	AT5G27970 : ARM repeat superfamily protein
Chr5:10323946−10323953	5.19	Gene	AT5G28350 : Quinoprotein amine dehydrogenase, beta chain-like; RIC1-like guanyl-nucleotide exchange factor
Chr5:13187815−13187822	4.55	Gene	AT5G34870 : Zinc knuckle (CCHC-type) family protein
Chr5:14011150−14011157	4.98	Gene	AT5G35840 (PHYC) : Phytochrome C
Chr5:14950227−14950234	13.13	Gene	AT5G37630 (EMB2656) : ARM repeat superfamily protein
Chr5:15565101−15565108	0.8	Gene	AT5G38880 (AUG5) : NULL
Chr5:16605114−16605121	33.27	Gene	AT5G41500 : F-box and associated interaction domains-containing protein
Chr5:16615300−16615307	8.61	Gene	AT5G41540 : Disease resistance protein (TIR-NBS-LRR class) family
Chr5:17657919−17657926	6.21	Gene	AT5G43900 (MYA2) : Myosin 2
Chr5:17815719−17815726	10.38	Gene	AT5G44230 : Pentatricopeptide repeat (PPR) superfamily protein
Chr5:17883415−17883422	33.57	Gene	AT5G44390 (AtBBE25) : FAD-binding Berberine family protein
Chr5:18009501−18009508	4.72	Gene	AT5G44635 (MCM6) : Minichromosome maintenance (MCM2/3/5) family protein
Chr5:19905610−19905617	8.01	Gene	AT5G49110 : NULL
Chr5:20025584−20025591	11.69	Gene	AT5G49380 : NULL
Chr5:20220751−20220758	29.87	Gene	AT5G49760 (CARD1) : Leucine-rich repeat protein kinase family protein
Chr5:20321553−20321560	12.81	Gene	AT5G49950 : Alpha/beta-Hydrolases superfamily protein
Chr5:22273163−22273170	9.44	Gene	AT5G54830 : DOMON domain-containing protein / dopamine beta-monooxygenase N-terminal domain-containing protein
Chr5:22886333−22886340	10.45	Gene	AT5G56520 : NULL
Chr5:23078378−23078385	20.41	Gene	AT5G57030 (LUT2) : Lycopene beta/epsilon cyclase protein
Chr5:23423460−23423467	12.85	Gene	AT5G57800 (CER3) : Fatty acid hydroxylase superfamily
Chr5:23561131−23561138	2.18	Gene	AT5G58260 (NdhN) : Oxidoreductases, acting on NADH or NADPH, quinone or similar compound as acceptor
Chr5:23746388−23746395	17.75	Gene	AT5G58800 : Quinone reductase family protein
Chr5:25060478−25060485	6.01	Gene	AT5G62410 (SMC2) : Structural maintenance of chromosomes 2
Chr5:26406383−26406390	2.02	Gene	AT5G66030 (ATGRIP) : Golgi-localized GRIP domain-containing protein
Chr1:1846404−1846411	0.47	Intergenic	−
Chr1:3551114−3551121	2.32	Intergenic	−
Chr1:11320309−11320316	5.37	Intergenic	−
Chr1:17670819−17670826	18.11	Intergenic	−
Chr1:19932331−19932338	19.59	Intergenic	−
Chr1:29084597−29084604	2.91	Intergenic	−
Chr1:29276010−29276017	22.73	Intergenic	−
Chr2:670449−670456	31.53	Intergenic	−
Chr2:1018743−1018750	9.77	Intergenic	−
Chr2:1994255−1994262	7.42	Intergenic	−
Chr2:2724896−2724903	9.98	Intergenic	−
Chr2:6809280−6809287	3.37	Intergenic	−
Chr3:9409046−9409053	12.15	Intergenic	−
Chr3:17346686−17346693	18.98	Intergenic	−
Chr4:1400307−1400314	6.09	Intergenic	−
Chr4:2822768−2822775	32.9	Intergenic	−
Chr4:3718497−3718504	0.15	Intergenic	−
Chr4:5631071−5631078	1.46	Intergenic	−
Chr4:8359277−8359284	0.52	Intergenic	−
Chr4:9161913−9161920	18.51	Intergenic	−
Chr4:9532748−9532755	10.99	Intergenic	−
Chr5:3652619−3652626	11.53	Intergenic	−
Chr5:5424581−5424588	11.12	Intergenic	−
Chr5:7163684−7163691	6.88	Intergenic	−
Chr5:21928080−21928087	4.44	Intergenic	−
Chr5:23344149−23344156	3.91	Intergenic	−
Chr5:23926579−23926586	11.36	Intergenic	−
Chr5:25448882−25448889	19.25	Intergenic	−
Chr1:7067378−7067385	17.52	TE	AT1G20390 : Transposable element gene
Chr1:12044110−12044117	9.39	TE	AT1G33200 : Transposable element gene
Chr1:12413966−12413973	14.23	TE	AT1G34097 : Transposable element gene
Chr1:13012417−13012424	14.8	TE	AT1G35390 : Transposable element gene
Chr1:16012053−16012060	35.89	TE	AT1G42602 : Transposable element gene
Chr1:17444690−17444697	24.84	TE	AT1G47520 : Transposable element gene
Chr1:17523514−17523521	0.04	TE	AT1G47650 : Transposable element gene
Chr2:2594777−2594784	5.53	TE	AT2G06540 : Transposable element gene
Chr2:5287412−5287419	5.42	TE	AT2G12870 : Transposable element gene
Chr2:7659286−7659293	1.28	TE	AT2G17610 : Transposable element gene
Chr3:10579245−10579252	12.88	TE	AT3G28315 : Transposable element gene
Chr3:11187488−11187495	30.21	TE	AT3G29225 : Transposable element gene
Chr3:14110889−14110896	4.32	TE	AT3G33225 : Transposable element gene
Chr3:15724545−15724552	15.15	TE	AT3G43867 : Transposable element gene
Chr3:16959114−16959121	3.99	TE	AT3G46183 : Transposable element gene
Chr4:3914139−3914146	11.97	TE	AT4G06684 : Transposable element gene
Chr4:3929124−3929131	18.92	TE	AT4G06692 : Transposable element gene
Chr4:5266532−5266539	15.74	TE	AT4G08333 : Transposable element gene , AT4G08340 : Transposable element gene
Chr5:10366858−10366865	10.42	TE	AT5G28430 : Transposable element gene
Chr5:11296859−11296866	16.16	TE	AT5G29720 : Transposable element gene
Chr5:11317254−11317261	12.65	TE	AT5G29890 : Transposable element gene
Chr5:12190642−12190649	12	TE	AT5G32520 : Transposable element gene
Chr5:13737396−13737403	8.82	TE	AT5G35555 : Transposable element gene
Chr5:18492677−18492684	17.33	TE	AT5G45605 : Transposable element gene
Chr2:6273767−6273774	19.1	Others	AT2G14661 : NULL
Chr3:6470866−6470873	29.53	Others	AT3G18777 (ATL81) : NULL
Chr3:11109151−11109158	4.42	Others	AT3G29150 : NULL
Chr3:18646392−18646399	0.49	Others	AT3G50301 : NULL
Chr5:60909−60916	8.88	Others	AT5G01175 : Other RNA (Natural antisense transcript)
Chr5:21280234−21280241	13.65	Others	AT5G52415 : NULL

### Sheet: Table S2
Table S2. Classification of diRNA direction into two types; 'Bidirectional' or 'Unidirectional' at 88 Sbf I RS
Sbf I RS	DSBs (%)	diRNA direction		Sbf I RS	DSBs (%)	diRNA direction
Chr1:1087106−1087113	10.35	Bidirectional		Chr1:5120326−5120333	18.84	Unidirectional
Chr1:2101164−2101171	20.99	Bidirectional		Chr1:21177845−21177852	16.81	Unidirectional
Chr1:2509973−2509980	4.76	Bidirectional		Chr2:8486964−8486971	2.72	Unidirectional
Chr1:4740978−4740985	19.81	Bidirectional		Chr2:11415476−11415483	7.61	Unidirectional
Chr1:5416044−5416051	6.74	Bidirectional		Chr2:14277906−14277913	3.94	Unidirectional
Chr1:5567667−5567674	18.85	Bidirectional		Chr3:2070485−2070492	7.74	Unidirectional
Chr1:8157948−8157955	10.15	Bidirectional		Chr3:2174564−2174571	9.54	Unidirectional
Chr1:18144122−18144129	8.1	Bidirectional		Chr3:2902832−2902839	6.29	Unidirectional
Chr1:21182436−21182443	35.63	Bidirectional		Chr3:11269318−11269325	13.08	Unidirectional
Chr1:21516563−21516570	3.7	Bidirectional		Chr3:21489513−21489520	15.16	Unidirectional
Chr1:22358936−22358943	13.5	Bidirectional		Chr4:11554632−11554639	25.56	Unidirectional
Chr1:23182734−23182741	4.79	Bidirectional		Chr4:18162994−18163001	3.18	Unidirectional
Chr1:23937526−23937533	13.13	Bidirectional		Chr5:7593513−7593520	6.43	Unidirectional
Chr1:24037005−24037012	11.46	Bidirectional		Chr5:20389450−20389457	12.69	Unidirectional
Chr1:27520670−27520677	3.71	Bidirectional		Chr5:23194969−23194976	28.55	Unidirectional
Chr1:28088839−28088846	15.84	Bidirectional
Chr1:28200385−28200392	23.04	Bidirectional
Chr1:29109675−29109682	0.68	Bidirectional
Chr2:156792−156799	8.73	Bidirectional
Chr2:3457271−3457278	1.05	Bidirectional
Chr2:5548337−5548344	12.52	Bidirectional
Chr2:8476591−8476598	20.56	Bidirectional
Chr2:8912912−8912919	20.89	Bidirectional
Chr2:13972945−13972952	13.74	Bidirectional
Chr2:14312592−14312599	29.14	Bidirectional
Chr2:15341442−15341449	21.72	Bidirectional
Chr2:16110621−16110628	4.84	Bidirectional
Chr2:19500169−19500176	18.66	Bidirectional
Chr2:19624473−19624480	35.7	Bidirectional
Chr3:966201−966208	7.13	Bidirectional
Chr3:1003545−1003552	8.3	Bidirectional
Chr3:2121531−2121538	9.55	Bidirectional
Chr3:6106465−6106472	2.77	Bidirectional
Chr3:8643206−8643213	20.34	Bidirectional
Chr3:10057968−10057975	8.24	Bidirectional
Chr3:19288651−19288658	3.07	Bidirectional
Chr3:19651085−19651092	6.01	Bidirectional
Chr3:20325956−20325963	17.9	Bidirectional
Chr3:20900681−20900688	22.01	Bidirectional
Chr4:2817418−2817425	16.33	Bidirectional
Chr4:6848711−6848718	40.98	Bidirectional
Chr4:9595875−9595882	13.7	Bidirectional
Chr4:9773793−9773800	9.27	Bidirectional
Chr4:11163128−11163135	32.39	Bidirectional
Chr4:11457290−11457297	21.11	Bidirectional
Chr4:15677023−15677030	3.42	Bidirectional
Chr4:15709918−15709925	36.81	Bidirectional
Chr4:15929763−15929770	10.15	Bidirectional
Chr4:15929815−15929822	11.7	Bidirectional
Chr4:15951806−15951813	19.04	Bidirectional
Chr4:16088212−16088219	17.93	Bidirectional
Chr4:16141149−16141156	5.4	Bidirectional
Chr4:18028035−18028042	9.91	Bidirectional
Chr4:18090603−18090610	23.27	Bidirectional
Chr4:18501199−18501206	2.07	Bidirectional
Chr5:1039092−1039099	26.02	Bidirectional
Chr5:1368774−1368781	8.42	Bidirectional
Chr5:2668826−2668833	1.97	Bidirectional
Chr5:2811603−2811610	14.64	Bidirectional
Chr5:3649502−3649509	11.69	Bidirectional
Chr5:3917180−3917187	7.94	Bidirectional
Chr5:4336973−4336980	17.48	Bidirectional
Chr5:5688433−5688440	14.38	Bidirectional
Chr5:15554700−15554707	1.85	Bidirectional
Chr5:16449634−16449641	13.36	Bidirectional
Chr5:16694784−16694791	15.09	Bidirectional
Chr5:18735100−18735107	15.56	Bidirectional
Chr5:19553079−19553086	11.74	Bidirectional
Chr5:21766213−21766220	19.71	Bidirectional
Chr5:25638977−25638984	10.9	Bidirectional
Chr5:26432560−26432567	10.6	Bidirectional
Chr5:26456699−26456706	10.08	Bidirectional
Chr5:26784401−26784408	21.83	Bidirectional

### Sheet: Table S3
Table S3. Information of 35 border-termination diRNAs
Sbf I RS	Gene ID	Length (bp)	Position
Chr1:1087106−1087113	AT1G04160	10340	Chr1:1086170−1096510
Chr1:8157948−8157955	AT1G23030	2681	Chr1:8156504−8159185
Chr1:21177845−21177852	AT1G56520	4468	Chr1:21174609−21179077
Chr1:21516563−21516570	AT1G58110	2865	Chr1:21515405−21518270
Chr1:22358936−22358943	AT1G60730	2301	Chr1:22357976−22360277
Chr1:23182734−23182741	AT1G62610	1765	Chr1:23181463−23183227
Chr1:24037005−24037012	AT1G64680	1488	Chr1:24035941−24037429
Chr1:27520670−27520677	AT1G73180	3819	Chr1:27517891−27521710
Chr1:28200385−28200392	AT1G75130	2037	Chr1:28199938−28201975
Chr1:29109675−29109682	AT1G77460	8348	Chr1:29103608−29111956
Chr2:5548337−5548344	AT2G13370	12506	Chr2:5544054−5556560
Chr2:8476591−8476598	AT2G19590	2457	Chr2:8475276−8477733
Chr2:8912912−8912919	AT2G20670	1887	Chr2:8911860−8913747
Chr2:15341442−15341449	AT2G36580	3964	Chr2:15339122−15343086
Chr2:16110621−16110628	AT2G38470	2531	Chr2:16108235−16110766
Chr2:19500169−19500176	AT2G47510	4259	Chr2:19498229−19502488
Chr3:1003545−1003552	AT3G03900	2260	Chr3:1002765−1005025
Chr3:2121531−2121538	AT3G06720	3842	Chr3:2120324−2124166
Chr3:2902832−2902839	AT3G09430	2018	Chr3:2901199−2903217
Chr3:8643206−8643213	AT3G23920	3268	Chr3:8641181−8644449
Chr3:10057968−10057975	AT3G27240	3043	Chr3:10055730−10058773
Chr3:19288651−19288658	AT3G51990	1631	Chr3:19287757−19289388
Chr3:19651085−19651092	AT3G52990	3804	Chr3:19648711−19652515
Chr4:2817418−2817425	AT4G05530	2201	Chr4:2816317−2818518
Chr4:6848711−6848718	AT4G11240	2205	Chr4:6847112−6849317
Chr4:9773793−9773800	AT4G17530	2128	Chr4:9773548−9775676
Chr4:18028035−18028042	AT4G38550	3276	Chr4:18025635−18028911
Chr4:18501199−18501206	AT4G39860	3480	Chr4:18498202−18501682
Chr5:1039092−1039099	AT5G03880	3099	Chr5:1038381−1041480
Chr5:2668826−2668833	AT5G08300	2562	Chr5:2667361−2669923
Chr5:3649502−3649509	AT5G11430	4615	Chr5:3647862−3652477
Chr5:15554700−15554707	AT5G38840	3834	Chr5:15551243−15555077
Chr5:18735100−18735107	AT5G46210	5444	Chr5:18731371−18736815
Chr5:21766213−21766220	AT5G53580	2076	Chr5:21764937−21767013
Chr5:26432560−26432567	AT5G66120	2524	Chr5:26431376−26433900

### Sheet: Table S4
Table S4. Motif analysis of AAUAAA and AUUAAA signals within upstream and downstream 50 bp of the TSS and TES for 35 border-teamination diRNAs
(AAUAAA count)
TSS results (identified 26 sites, with a p-value less than 0.001)
Motif ID	Gene ID	Start	End	p-value
AAAUAA	AT1G60730	-46	-41	0.000428
AAAUAA	AT3G52990	-40	-35	0.000428
AAAUAA	AT2G13370	-39	-34	0.000428
AAAUAA	AT5G53580	-33	-28	0.000428
AAAUAA	AT5G08300	-33	-28	0.000428
AAAUAA	AT2G13370	-32	-27	0.000428
AAAUAA	AT5G46210	-25	-20	0.000428
AAAUAA	AT3G51990	-24	-19	0.000428
AAAUAA	AT3G06720	-15	-10	0.000428
AAAUAA	AT5G03880	-15	-10	0.000428
AAAUAA	AT3G06720	-11	-6	0.000428
AAAUAA	AT5G08300	-5	0	0.000428
AAAUAA	AT4G11240	-3	2	0.000428
AAAUAA	AT1G60730	7	12	0.000428
AAAUAA	AT1G75130	15	20	0.000428
AAAUAA	AT3G51990	19	24	0.000428
AAAUAA	AT5G66120	20	25	0.000428
AAAUAA	AT5G66120	24	29	0.000428
AAAUAA	AT5G08300	24	29	0.000428
AAAUAA	AT2G38470	24	29	0.000428
AAAUAA	AT3G27240	26	31	0.000428
AAAUAA	AT3G09430	35	40	0.000428
AAAUAA	AT3G52990	36	41	0.000428
AAAUAA	AT3G23920	37	42	0.000428
AAAUAA	AT3G23920	41	46	0.000428
AAAUAA	AT4G05530	44	49	0.000428
TES results (identified 16 sites, with a p-value less than 0.001)
Motif ID	Gene ID	Start	End	p-value
AAUAAA	AT3G06720	-48	-43	0.000428
AAUAAA	AT2G19590	-42	-37	0.000428
AAUAAA	AT4G11240	-38	-33	0.000428
AAUAAA	AT2G36580	-33	-28	0.000428
AAUAAA	AT3G27240	-32	-27	0.000428
AAUAAA	AT5G38840	-31	-26	0.000428
AAUAAA	AT2G38470	-28	-23	0.000428
AAUAAA	AT3G23920	-23	-18	0.000428
AAUAAA	AT4G17530	-20	-15	0.000428
AAUAAA	AT2G36580	-17	-12	0.000428
AAUAAA	AT1G60730	-7	-2	0.000428
AAUAAA	AT2G36580	8	13	0.000428
AAUAAA	AT3G27240	10	15	0.000428
AAUAAA	AT3G23920	15	20	0.000428
AAUAAA	AT3G09430	20	25	0.000428
AAUAAA	AT1G23030	29	34	0.000428
(AUUAAA count)
TSS results (identified 9 sites, with a p-value less than 0.001)
Motif ID	Gene ID	Start	End	p-value
AAAUUA	AT1G58110	-39	-34	0.000451
AAAUUA	AT3G06720	-35	-30	0.000451
AAAUUA	AT1G58110	-21	-16	0.000451
AAAUUA	AT5G38840	-20	-15	0.000451
AAAUUA	AT3G03900	-17	-12	0.000451
AAAUUA	AT5G53580	-13	-8	0.000451
AAAUUA	AT3G51990	-8	-3	0.000451
AAAUUA	AT5G03880	7	12	0.000451
AAAUUA	AT3G52990	17	22	0.000451
TES results (identified 9 sites, with a p-value less than 0.001)
Motif ID	Gene ID	Start	End	p-value
ATTAAA	AT5G66120	-32	-27	0.000428
ATTAAA	AT3G23920	-37	-32	0.000428
ATTAAA	AT1G56520	-20	-15	0.000428
ATTAAA	AT2G19590	-17	-12	0.000428
ATTAAA	AT3G23920	-8	-3	0.000428
ATTAAA	AT1G77460	10	15	0.000428
ATTAAA	AT5G11430	19	24	0.000428
ATTAAA	AT2G47510	21	26	0.000428
ATTAAA	AT1G56520	31	36	0.000428

### Sheet: Table S5
Table S5. Total read counts and mapping statistics of RNA-seq data in Sbf I-inducible plants
Sample name	Replicate	Paired-end reads sequenced	GC (%)	AT (%)	Q20 (%)	Q30 (%)	Pass QC filtered by trimmomatic	Align uniquely mapped by STAR
Sbf I-7_0h	1	56439172	46.901	53.1	98.032	94.423	55073004	43707066
Sbf I-7_4h	1	49680372	45.08	54.92	97.09	92.574	47120110	43927616
Sbf I-7_52h	1	54492280	47.273	52.73	97.834	93.999	53058000	40665530
* Software : Illumina package bcl2fastq
* Fastq Quality Encoding : Sanger Quality ( ASCII Character Code = Phred Quality Value + 33 )

### Sheet: Table S6
Table S6. PCR primers used in study
Sbf I gene expression analysis
Name	Sequence (5’ → 3’)	Description
SbfI_qPCR_F	CGAGTTCGTGGCGATGTTTAAATTGT	RT-qPCR primer set for Sbf I gene
SbfI_qPCR_R	CGGAAGTCGAGAAGATTTCCGTAAGAA
EF-1α_qPCR_F	GCTGTTGGTGTTATTAAGAGCGTGG	RT-qPCR primer set for EF-1α gene (AT5G60390)
EF-1α_qPCR_R	GGCTCAAACGCCATCAAAGTTTTAA
